# Enhancer landscape of lung neuroendocrine tumors reveals regulatory and developmental signatures with potential theranostic implications

**DOI:** 10.1101/2023.11.17.566871

**Authors:** Ester Davis, Shani Avniel-Polak, Shahd Abu-Kamel, Israel Antman, Tsipora Saadoun, Chava Brim, Anat Bel-Ange, Karine Atlan, Tomer Tzur, Firas Abu Akar, Ori Wald, Uzi Izhar, Merav Hecht, Simona Grozinsky-Glasberg, Yotam Drier

## Abstract

Well-differentiated low-grade lung neuroendocrine tumors (lung carcinoids or LNETs) are histopathologically classified as typical and atypical LNETs, but each subtype is still heterogeneous at both the molecular level and its clinical manifestation. Here, we report the first genome-wide profiles of primary LNETs cis-regulatory elements by H3K27ac ChIP-seq with matching RNA-seq profiles. Analysis of these regulatory landscapes revealed three regulatory subtypes, independent of the typical / atypical classification. We identified unique differentiation signals that delineate each subtype. The ‘proneuronal subtype’ emerges under the influence of ASCL1, TCF4, and SOX4 transcription factors, embodying a pronounced proneuronal signature. The ‘luminal subtype’ is characterized by gain of acetylation at markers of luminal cells and GATA2 activation, and loss of LRP5 and OTP. The ‘HNF+ subtype’ is characterized by a robust enhancer landscape driven by HNF1A, HNF4A, and FOXA3, with a notable acetylation and expression of FGF signaling genes, especially FGFR3 and FGFR4 genes, pivotal components of the FGF pathway. Our findings not only deepen the understanding of LNETs’ regulatory and developmental diversity but also spotlight the HNF+ subtype’s reliance on FGFR signaling. We demonstrate that targeting this pathway with FGF inhibitors curtails tumor growth both in vitro and in xenograft models, unveiling a potential vulnerability and paving the way for targeted therapies. Overall, our work provides an important resource for studying LNETs to uncover regulatory networks, differentiation signals and therapeutically relevant dependences.
