## Supplemental Table 1 for "Enhancer landscape of lung neuroendocrine tumors reveals regulatory and developmental signatures with potential theranostic implications"

### Sheet: Table S1
Identifier	Tumor site	Pathology	Sex	Age	Subtype
T1	Right upper lobe	Typical	M	68	Proneural
T2	Right middle and lower lobe	Typical	M	43	HNF+
T3	Right lower lobe	Typical	F	45	Proneural
T4	Left lower lobe	Typical	F	48	Luminal
T5	Right lower and middle lobe	Typical	F	38.5	HNF+
T6	Right upper lobe	Typical	F	71	Proneural
T8	Right upper lobe	Typical	F	70	Proneural
T9	Right lower lobe	Atypical	F	76	-
T10	Right middle lobe	Atypical	F	35	HNF+
T11	Left upper lobe	Typical	M	27	HNF+
T12		Typical	F	48	HNF+
T13	Right middle lobe	Atypical	M	19	Proneural
T14	Skin lower back (metastasis)	Atypical	F	65	Proneural
T15	Left lower lobe	Typical	M	62	Luminal
T16	Right lower lobe	Atypical	F	34	HNF+
T17	Left lower lobe	Atypical	F	53	Proneural
T18	Right lower lobe	Typical	M	57	HNF+
T19	Right lower lobe	Atypical	F	77	Proneural
T23	Right lower and upper lobe	Typical	F	65	Proneural
T24	Left lower lobe	Atypical	F	73	Luminal
T25	Left upper lobe	Typical	F	64	Proneural
T26	Right upper and lower lobe	Typical	F	69	Proneural
T27	Left lower lobe	Typical	F	83	Proneural
